# Meta-analysis identifies microbial signatures of disease in murine models of inflammatory bowel disease

**DOI:** 10.1101/515205

**Authors:** Sudipta Saha, Alberto Martin, William Wiley Navarre

**Affiliations:** Department of Global Health and Population, Harvard T. H. Chan School of Public Health, Boston, MA, USA; Department of Immunology, University of Toronto, Toronto, ON, Canada; Department of Molecular Genetics, University of Toronto, Toronto, ON, Canada

## Abstract

The gut microbiota plays a central role in modulating intestinal inflammation, but the identification of specific inflammation-associated microbes has remained elusive. Here, we perform a meta-analysis on metagenomic data from 12 different studies of murine colitis triggered by a variety of genetic and environmental factors with the goal of finding bacterial taxonomic groups that can act as signatures of health or disease across studies, and that can be used to discriminate between healthy and diseased mice. We leveraged recent developments in 16S analysis tools to identify amplicon sequence variants (ASVs) instead of the traditional Operational Taxonomic Units, and used the EZTaxon reference database that distinguishes between currently unnamed and uncharacterized 16S phylotypes. Random Forest model and differential abundance analysis were used to detect microbial signatures that could consistently differentiate healthy from diseased mice, and a ‘dysbiosis index’ was constructed from these. This dysbiosis index was able to correctly distinguish samples derived from inflamed and non-inflamed mice in the majority of studies and significantly outperformed other frequently used metrics of dysbiosis including alpha-diversity, proteobacterial abundance, and the ratio of Bacteroidetes to Firmicutes. 10 of 12 bacteria we identify as associated with the diseased state are members of the order Bacteroidales, including several species from the abundant but poorly understood S24-7 family. The implications of these findings are discussed.
