## Supplemental Table 1 for "Meta-analysis identifies microbial signatures of disease in murine models of inflammatory bowel disease"

	medianImp	Phylum	Class	Order	Family	Genus	Species	Eztax_group	Effect	prop_present
1	9.55285900537912	Firmicutes	Clostridia	Clostridiales	Lachnospiraceae	EU509117_g	EU505358_s	109230	Good	0.470046082949309
2	8.4672996250931	Firmicutes	Clostridia	Clostridiales	Lachnospiraceae	AB626912_g	EU452880_s	107581	Good	0.502304147465438
3	7.01583883462167	Bacteroidetes	Bacteroidia	Bacteroidales	S24-7_f	HM124280_g	EF603706_s	103736	Good	0.829493087557604
4	6.87393809651015	Firmicutes	Bacilli	Lactobacillales	Lactobacillaceae	Lactobacillus	Lactobacillus_gallinarum/Lactobacillus_hamsteri/Lactobacillus_kitasatonis/Lactobacillus_acidophilus/Lactobacillus_gasseri/Lactobacillus_ultunensis/Lactobacillus_helveticus/Lactobacillus_johnsonii/Lactobacillus_hominis/Lactobacillus_rodentium/FN667084_s/Lactobacillus_amylovorus/Lactobacillus_crispatus/Lactobacillus_kalixensis/Lactobacillus_taiwanensis	117587/127919/85874/85875/85904/95031/95041/95044/95067/95231/95239/95242/95646/95665/95889	Good	0.654377880184332
5	6.82974305750621	Firmicutes	Clostridia	Clostridiales	Lachnospiraceae	Eisenbergiella	AB626943_s/EU457259_s/EF603797_s/EU622677_s/EU457126_s	103742/107624/107627/109826/84929	Good	0.527649769585253
6	6.71492222236839	Bacteroidetes	Bacteroidia	Bacteroidales	S24-7_f	HM124280_g	EF406830_s	102363	Good	0.460829493087558
7	6.69437101326848	Firmicutes	Clostridia	Clostridiales	Lachnospiraceae	AB626912_g	EU510440_s/EU510508_s	109314/109317	Good	0.442396313364055
8	6.5578800363901	Bacteroidetes	Bacteroidia	Bacteroidales	S24-7_f	DQ815871_g	EF603701_s/EU474208_s/EF099993_s/HM124175_s/EU456490_s	101731/103735/107617/108613/123282	Good	0.610599078341014
9	6.33697796650626	Firmicutes	Clostridia	Clostridiales	Lachnospiraceae	Eubacterium_g6/Agathobacter	Eubacterium_plexicaudatum/HM828919_s/FJ680757_s/DQ815737_s	100660/115268/124853/86637	Good	0.152073732718894
10	5.91639115555862	Firmicutes	Clostridia	Clostridiales	Ruminococcaceae	Oscillibacter	FJ880499_s/EF602810_s/EU505076_s/GU302582_s/FJ880976_s/FJ881211_s/EU454374_s/EU771312_s/EU454366_s/EU453793_s/KE159714_s	103700/107590/107598/107599/109224/110626/116255/116284/116308/121628/139962	Good	0.612903225806452
11	5.56601259099826	Firmicutes	Clostridia	Clostridiales	Lachnospiraceae	Eubacterium_g17	FJ881350_s/HM124185_s	116318/123285	Good	0.435483870967742
12	5.44503080611446	Bacteroidetes	Bacteroidia	Bacteroidales	S24-7_f	EU622749_g	EU622749_s	109851	Good	0.076036866359447
13	5.41617520292429	Bacteroidetes	Bacteroidia	Bacteroidales	S24-7_f	HM124247_g	EF603835_s/EF097965_s/EU455014_s	101684/103744/107601	Good	0.65668202764977
14	5.19085439528364	Bacteroidetes	Bacteroidia	Bacteroidales	S24-7_f	EF602759_g	EU791194_s	111042	Good	0.361751152073733
15	4.93633874015486	Bacteroidetes	Bacteroidia	Bacteroidales	S24-7_f	PAC000679_g	PAC000679_s	142477	Good	0.076036866359447
16	4.90653234439339	Firmicutes	Clostridia	Clostridiales	Lachnospiraceae	KE159571_g	EU457092_s	107623	Good	0.308755760368664
17	4.87871159036603	Firmicutes	Clostridia	Clostridiales	Lachnospiraceae	Eubacterium_g4	HM822252_s	124850	Good	0.419354838709677
18	4.87537260911625	Bacteroidetes	Bacteroidia	Bacteroidales	S24-7_f	DQ815871_g	EF603701_s/EU474208_s/EF099993_s/HM124175_s/EU456490_s	101731/103735/107617/108613/123282	Good	0.223502304147465
19	4.79949675099599	Firmicutes	Clostridia	Clostridiales	Lachnospiraceae	KE159600_g	EU509591_s/EU511112_s/EF098562_s	101697/109285/109328	Good	0.407834101382488
20	4.76095268219377	Firmicutes	Clostridia	Clostridiales	Ruminococcaceae/Lachnospiraceae	Pseudoflavonifractor/Butyricicoccus/Eisenbergiella/FJ374222_g	Pseudoflavonifractor_capillosus/Eubacterium_desmolans/JQ191036_s/EF404944_s/KI535319_s/FJ881243_s/HM124177_s/EF603680_s/EF604701_s/AB606283_s/EF097039_s/ADDX_s/FJ374222_s/Flavonifractor_plautii/AB606233_s/AY244908_s/FJ879530_s/EF603862_s/EF603786_s/AY858452_s/AB626937_s/EU622686_s/BCAB_s/AB606341_s/EU794285_s/FJ879507_s/AB606380_s/GQ897291_s/EF400624_s/EF071402_s/PAC000182_s/JQ083832_s/EU505160_s…	100395/100646/101556/101664/101669/101672/102250/102321/102325/103732/103741/103748/103773/103892/104268/104284/106717/107596/107620/107724/108101/109210/109226/109289/109472/109831/110754/110830/111111/112154/113204/113242/114211/116208/116209/116250/116273/116312/120648/120687/123220/123283/127181/127401/127454/127589/127827/130498/134093/134182/135159/135163/135164/135166/135171/135178/135303/…	Good	0.460829493087558
21	4.68570559149271	Bacteroidetes	Bacteroidia	Bacteroidales	S24-7_f	EF602759_g	EU457676_s	107632	Good	0.430875576036866
22	4.65209162039868	Bacteroidetes	Bacteroidia	Bacteroidales	S24-7_f	EF602759_g/EU622749_g	EF604981_s/HM123985_s/EU450917_s	103776/107567/123229	Good	0.776497695852535
23	4.55807545279948	Firmicutes	Clostridia	Clostridiales	Ruminococcaceae/Lachnospiraceae	Pseudoflavonifractor/Butyricicoccus/Eisenbergiella/FJ374222_g	Pseudoflavonifractor_capillosus/Eubacterium_desmolans/JQ191036_s/EF404944_s/KI535319_s/FJ881243_s/HM124177_s/EF603680_s/EF604701_s/AB606283_s/EF097039_s/ADDX_s/FJ374222_s/Flavonifractor_plautii/AB606233_s/AY244908_s/FJ879530_s/EF603862_s/EF603786_s/AY858452_s/AB626937_s/EU622686_s/BCAB_s/AB606341_s/EU794285_s/FJ879507_s/AB606380_s/GQ897291_s/EF400624_s/EF071402_s/PAC000182_s/JQ083832_s/EU505160_s…	100395/100646/101556/101664/101669/101672/102250/102321/102325/103732/103741/103748/103773/103892/104268/104284/106717/107596/107620/107724/108101/109210/109226/109289/109472/109831/110754/110830/111111/112154/113204/113242/114211/116208/116209/116250/116273/116312/120648/120687/123220/123283/127181/127401/127454/127589/127827/130498/134093/134182/135159/135163/135164/135166/135171/135178/135303/…	Good	0.601382488479263
24	4.53654710073893	Bacteroidetes	Bacteroidia	Bacteroidales	S24-7_f	DQ815871_g/EF406806_g	EF406459_s/EF406806_s/EF406572_s/EU452614_s/EF406655_s	102344/102351/102354/102359/107578	Good	0.0898617511520737
25	4.52686250377498	Firmicutes	Clostridia	Clostridiales	Lachnospiraceae	AY305316_g	EU456172_s	107613	Good	0.506912442396313
26	4.52128694104918	Firmicutes	Clostridia	Clostridiales	Lachnospiraceae	Marvinbryantia	EF099428_s	101720	Good	0.347926267281106
27	4.46230423894014	Bacteroidetes	Bacteroidia	Bacteroidales	S24-7_f	DQ815871_g/EF406806_g	EF406459_s/EF406806_s/EF406572_s/EU452614_s/EF406655_s	102344/102351/102354/102359/107578	Good	0.467741935483871
28	4.45673126842461	Firmicutes	Clostridia	Clostridiales	Ruminococcaceae	Oscillibacter	AB606367_s/EF602808_s/JQ084467_s	103699/135173/84845	Good	0.665898617511521
29	4.42657815415069	Firmicutes	Erysipelotrichi	Erysipelotrichales	Erysipelotrichaceae	DQ815656_g	AB606387_s	84854	Good	0.122119815668203
30	4.3369687780882	Firmicutes	Bacilli	Lactobacillales	Lactobacillaceae	Lactobacillus	Lactobacillus_fornicalis/Lactobacillus_psittaci/HM218864_s/Lactobacillus_intestinalis/Lactobacillus_jensenii	123965/143640/92074/95023/95078	Good	0.426267281105991
31	4.31607735837444	Firmicutes	Bacilli	Lactobacillales	Lactobacillaceae	Lactobacillus	Lactobacillus_apodemi/Lactobacillus_animalis/Lactobacillus_faecis/Lactobacillus_murinus	85634/86083/95249/95520	Good	0.725806451612903
32	4.31057302608104	Bacteroidetes	Bacteroidia	Bacteroidales	S24-7_f	HM124280_g	EU451397_s	107569	Good	0.315668202764977
33	4.20866656894387	Firmicutes	Clostridia	Clostridiales	Lachnospiraceae	KE159571_g	HM845711_s	124877	Good	0.168202764976959
34	4.18091501526637	Bacteroidetes	Bacteroidia	Bacteroidales	S24-7_f	DQ815871_g	DQ815395_s	100637	Good	0.751152073732719
35	4.17194714708136	Bacteroidetes	Bacteroidia	Bacteroidales	S24-7_f	AB606319_g	AB606319_s	84819	Good	0.476958525345622
36	4.15540981776474	Firmicutes	Clostridia	Clostridiales	Lachnospiraceae	Eubacterium_g6	DQ815715_s/HM123894_s/DQ815436_s	100641/100658/123206	Good	0.400921658986175
37	4.14989562028581	Firmicutes	Clostridia	Clostridiales	Lachnospiraceae	Eisenbergiella	EF603669_s	103730	Good	0.506912442396313
38	4.13247495366856	Tenericutes	Mollicutes	AM275436_o	EF445272_f	EF445272_g	EF406725_s	102357	Good	0.184331797235023
39	4.10455805141314	Bacteroidetes	Bacteroidia	Bacteroidales	Bacteroidaceae	Bacteroides	Bacteroides_stercoris/EF604598_s/Bacteroides_rodentium/HQ740388_s	103755/127356/85765/95222	Good	0.5
40	4.08128932781534	Firmicutes	Clostridia	Clostridiales	Lachnospiraceae	KE159571_g	EU505646_s	109234	Good	0.202764976958525
41	4.05871234352663	Bacteroidetes	Bacteroidia	Bacteroidales	Rikenellaceae	Rikenella	PAC000670_s	142469	Good	0.341013824884793
42	4.04239495796608	Bacteroidetes	Bacteroidia	Bacteroidales	S24-7_f	AB606322_g	AB606322_s	84820	Good	0.354838709677419
43	3.98155013059981	Firmicutes	Clostridia	Clostridiales	Ruminococcaceae/Lachnospiraceae	Pseudoflavonifractor/Butyricicoccus/Eisenbergiella/FJ374222_g	Pseudoflavonifractor_capillosus/Eubacterium_desmolans/JQ191036_s/EF404944_s/KI535319_s/FJ881243_s/HM124177_s/EF603680_s/EF604701_s/AB606283_s/EF097039_s/ADDX_s/FJ374222_s/Flavonifractor_plautii/AB606233_s/AY244908_s/FJ879530_s/EF603862_s/EF603786_s/AY858452_s/AB626937_s/EU622686_s/BCAB_s/AB606341_s/EU794285_s/FJ879507_s/AB606380_s/GQ897291_s/EF400624_s/EF071402_s/PAC000182_s/JQ083832_s/EU505160_s…	100395/100646/101556/101664/101669/101672/102250/102321/102325/103732/103741/103748/103773/103892/104268/104284/106717/107596/107620/107724/108101/109210/109226/109289/109472/109831/110754/110830/111111/112154/113204/113242/114211/116208/116209/116250/116273/116312/120648/120687/123220/123283/127181/127401/127454/127589/127827/130498/134093/134182/135159/135163/135164/135166/135171/135178/135303/…	Good	0.389400921658986
44	3.95151960540997	Firmicutes	Clostridia	Clostridiales	Lachnospiraceae	Clostridium_g21	Clostridium_scindens/KE159797_s/KE159781_s/DQ815556_s/FJ881134_s/EU622689_s/EF099449_s	100648/101721/109833/116299/139963/139964/85764	Good	0.255760368663594
45	3.949970535481	Firmicutes	Clostridia	Clostridiales	Lachnospiraceae	KE159538_g	KE159538_s	139953	Good	0.619815668202765
46	3.92473925023039	Bacteroidetes	Bacteroidia	Bacteroidales	S24-7_f	FJ881296_g	EF406456_s	102343	Good	0.792626728110599
47	3.9235602050458	Firmicutes	Clostridia	Clostridiales	Lachnospiraceae	EU509117_g	EU509117_s	109275	Good	0.472350230414747
48	3.87857895472571	Bacteroidetes	Bacteroidia	Bacteroidales	S24-7_f	DQ815871_g/EF406806_g	EF406459_s/EF406806_s/EF406572_s/EU452614_s/EF406655_s	102344/102351/102354/102359/107578	Good	0.467741935483871
49	3.87757912875122	Firmicutes	Clostridia	Clostridiales	Lachnospiraceae	AJ576336_g/Clostridium_g24/Roseburia	EF098118_s/DQ815701_s/DS990270_s/EF098925_s	100656/101206/101690/101709	Good	0.391705069124424
50	3.77164852279685	Firmicutes	Clostridia	Clostridiales	Lachnospiraceae	Eubacterium_g20	AB606381_s	84850	Good	0.373271889400922
51	3.7200583135867	Firmicutes	Clostridia	Clostridiales	Mogibacterium_f	FJ879347_g	FJ879347_s	116200	Good	0.345622119815668
52	3.69399382001885	Firmicutes	Clostridia	Clostridiales	Lachnospiraceae	Eisenbergiella/KE159538_g	EU622774_s/AB626958_s/AB606330_s/AY991787_s/AY239428_s	109862/84824/84936/92816/94955	Good	0.495391705069124
53	3.61822549117472	Bacteroidetes	Bacteroidia	Bacteroidales	Rikenellaceae	Alistipes	EF603250_s	103723	Good	0.400921658986175
54	3.61445010975532	Bacteroidetes	Bacteroidia	Bacteroidales	S24-7_f	FJ880859_g	EU456683_s	107619	Good	0.444700460829493
55	3.57666735561212	Firmicutes	Clostridia	Clostridiales	Lachnospiraceae	KE159571_g	KE159641_s	139959	Good	0.442396313364055
56	3.57455011587918	Firmicutes	Clostridia	Clostridiales	Lachnospiraceae	JQ084490_g	EU504734_s	109217	Good	0.292626728110599
57	3.51344164431773	Firmicutes	Clostridia	Clostridiales	Lachnospiraceae	Eubacterium_g6	JQ083736_s	135157	Good	0.470046082949309
58	3.50252493488668	Bacteroidetes	Bacteroidia	Bacteroidales	S24-7_f	EF406806_g	EF096785_s/EU504852_s	101666/109219	Good	0.352534562211982
59	3.37148303534101	Bacteroidetes	Bacteroidia	Bacteroidales	S24-7_f	EF602759_g	EF602759_s	103695	Good	0.122119815668203
60	3.35486034676479	Actinobacteria	Actinobacteria_c	Bifidobacteriales	Bifidobacteriaceae	Bifidobacterium	Bifidobacterium_choerinum/Bifidobacterium_pseudolongum	130483/130566/92228	Good	0.550691244239631
61	3.3272336506603	Firmicutes	Clostridia	Clostridiales	Lachnospiraceae	KE159571_g	EF604635_s	103769	Good	0.366359447004608
62	3.3140305140473	Firmicutes	Clostridia	Clostridiales	Clostridiaceae	Arthromitus	AP012202_s	91649	Good	0.426267281105991
63	3.31164812727758	Bacteroidetes	Bacteroidia	Bacteroidales	S24-7_f	EF406773_g	EF406773_s	102358	Good	0.550691244239631
64	3.30511954286593	Firmicutes	Clostridia	Clostridiales	Lachnospiraceae	KE159538_g	EU006430_s/EU456089_s	104242/107611	Good	0.30184331797235
65	3.27440599918792	Firmicutes	Clostridia	Clostridiales	Lachnospiraceae	EU006213_g	AB606395_s	84858	Good	0.205069124423963
66	3.25094668401855	Firmicutes	Clostridia	Clostridiales	Ruminococcaceae	EU844075_g	FJ880834_s	116274	Good	0.230414746543779
67	3.19714866098017	Firmicutes	Clostridia	Clostridiales	Ruminococcaceae	Oscillibacter	AB606333_s/AB606363_s/HM124063_s/FJ881219_s/AB606362_s/JQ085218_s/EU457459_s/EU509241_s	107630/109277/116309/123250/135196/84826/84842/84843	Good	0.573732718894009
68	3.16750937852787	Bacteroidetes	Bacteroidia	Bacteroidales	S24-7_f	EU791023_g	EU791023_s/FJ879830_s	111038/116215	Good	0.297235023041475
69	3.16594363548726	Firmicutes	Bacilli	Lactobacillales	Lactobacillaceae	Lactobacillus	Lactobacillus_reuteri/Lactobacillus_panis/Lactobacillus_pontis/Lactobacillus_antri/Lactobacillus_vaginalis/Lactobacillus_oris/Lactobacillus_frumenti	143355/85903/86957/89050/91592/95057/95077	Good	0.56221198156682
70	3.16384502700225	Proteobacteria	Deltaproteobacteria	Desulfovibrionales	Desulfovibrionaceae	Desulfovibrio	AB606354_s	84838	Good	0.387096774193548
71	3.15938932431446	Firmicutes	Clostridia	Clostridiales	Ruminococcaceae	EU791177_g	AB506361_s	84329	Good	0.274193548387097
72	3.13935030536221	Bacteroidetes	Bacteroidia	Bacteroidales	S24-7_f	AY239469_g	AY239469_s	92823	Good	0.076036866359447
73	3.11259982606425	Firmicutes	Clostridia	Clostridiales	Ruminococcaceae	Sporobacter	AB606400_s	84861	Good	0.403225806451613
74	3.10336677917955	Firmicutes	Bacilli	Lactobacillales	Streptococcaceae	Streptococcus	HM776056_s/Streptococcus_danieliae/EU458139_s	107639/120247/124788	Good	0.186635944700461
75	3.06554395465538	Firmicutes	Clostridia	Clostridiales	Lachnospiraceae	KE159571_g	DQ815926_s/EF099846_s/EF098070_s	100682/101688/101729	Good	0.350230414746544
76	3.05943006153563	Proteobacteria	Epsilonproteobacteria	Campylobacterales	Helicobacteraceae	Helicobacter	Helicobacter_ganmani/Helicobacter_rodentium/JRPB_s	137529/142860/86122	Good	0.352534562211982
77	3.03467183393709	Firmicutes	Clostridia	Clostridiales	Lachnospiraceae	KE159538_g	AB626935_s	84924	Good	0.0990783410138249
78	3.02798024032201	Firmicutes	Clostridia	Clostridiales	Ruminococcaceae/Lachnospiraceae	Pseudoflavonifractor/Butyricicoccus/Eisenbergiella/FJ374222_g	Pseudoflavonifractor_capillosus/Eubacterium_desmolans/JQ191036_s/EF404944_s/KI535319_s/FJ881243_s/HM124177_s/EF603680_s/EF604701_s/AB606283_s/EF097039_s/ADDX_s/FJ374222_s/Flavonifractor_plautii/AB606233_s/AY244908_s/FJ879530_s/EF603862_s/EF603786_s/AY858452_s/AB626937_s/EU622686_s/BCAB_s/AB606341_s/EU794285_s/FJ879507_s/AB606380_s/GQ897291_s/EF400624_s/EF071402_s/PAC000182_s/JQ083832_s/EU505160_s…	100395/100646/101556/101664/101669/101672/102250/102321/102325/103732/103741/103748/103773/103892/104268/104284/106717/107596/107620/107724/108101/109210/109226/109289/109472/109831/110754/110830/111111/112154/113204/113242/114211/116208/116209/116250/116273/116312/120648/120687/123220/123283/127181/127401/127454/127589/127827/130498/134093/134182/135159/135163/135164/135166/135171/135178/135303/…	Good	0.377880184331797
79	2.95248787117958	Firmicutes	Clostridia	Clostridiales	Lachnospiraceae	KE159571_g	EU507472_s	109250	Good	0.140552995391705
80	2.93522033729219	Firmicutes	Clostridia	Clostridiales	Lachnospiraceae	KE159810_g	EU455588_s/EF604527_s	103753/107607	Good	0.389400921658986
81	2.90844075298346	Firmicutes	Clostridia	Clostridiales	Lachnospiraceae	Eubacterium_g6	EU457026_s	107622	Good	0.223502304147465
82	2.84332456766694	Firmicutes	Clostridia	Clostridiales	Lachnospiraceae	EU509117_g	EU456367_s	107615	Good	0.28110599078341
83	2.83221853581749	Firmicutes	Clostridia	Clostridiales	Lachnospiraceae	HM123979_g/Clostridium_g24	AB606268_s/HM123979_s/EF406542_s/DQ057365_s/JQ085124_s/HM124219_s/EU505164_s	102348/109227/123226/123294/135193/84794/97597	Good	0.465437788018433
84	2.75629311954229	Firmicutes	Clostridia	Clostridiales	Ruminococcaceae	Caproiciproducens	EF603685_s/AB626936_s/EF603305_s/EU622736_s/EU622658_s	103724/103733/109821/109848/84925	Good	0.451612903225806
85	2.71897341047927	Bacteroidetes	Bacteroidia	Bacteroidales	S24-7_f	EF602759_g	DQ815429_s	100640	Good	0.566820276497696
86	2.64263271554674	Firmicutes	Clostridia	Clostridiales	Lachnospiraceae	Eubacterium_g4	EF096443_s/EF096112_s	101649/101661	Good	0.145161290322581
87	12.4066005167609	Bacteroidetes	Bacteroidia	Bacteroidales	Bacteroidaceae	Bacteroides	Bacteroides_fragilis/Bacteroides_salyersiae/Bacteroides_acidifaciens/Bacteroides_finegoldii/Bacteroides_thetaiotaomicron/Bacteroides_xylanisolvens/AB021165_s/DQ798855_s/Bacteroides_faecichinchillae/Bacteroides_faecis/AY986255_s/FJ371693_s/FJ368968_s/JH815484_s/HQ769253_s/HQ804309_s/Bacteroides_ovatus/HQ789817_s/DQ805799_s	100427/100475/101203/113206/113213/127510/127651/127740/130536/80812/82489/86035/88159/90221/91731/94946/95194/95223/96915	Bad	0.55688622754491
88	7.89754234425566	Bacteroidetes	Bacteroidia	Bacteroidales	S24-7_f	FJ880046_g	EF406536_s	102347	Bad	0.880239520958084
89	6.86498243123547	Firmicutes	Erysipelotrichi	Erysipelotrichales	Erysipelotrichaceae	Turicibacter	AJ400262_s/AJ576409_s	88984/89419	Bad	0.491017964071856
90	6.75990007249079	Bacteroidetes	Bacteroidia	Bacteroidales	Porphyromonadaceae	Parabacteroides	Parabacteroides_distasonis/FJ879254_s/EF405130_s/HQ760262_s	102331/116196/127459/95839	Bad	0.335329341317365
91	6.75509858976683	Firmicutes	Clostridia	Clostridiales	Lachnospiraceae	DQ815350_g	DQ815350_s/PAC000671_s	100636/142470	Bad	0.167664670658683
92	6.70885107711492	Firmicutes	Clostridia	Clostridiales	Ruminococcaceae	Anaerotruncus	Anaerotruncus_colihominis	85766	Bad	0.197604790419162
93	6.66526121048864	Firmicutes	Erysipelotrichi	Erysipelotrichales	Erysipelotrichaceae	Clostridium_g6	Clostridium_saccharogumia	130632	Bad	0.209580838323353
94	6.46525490803155	Bacteroidetes	Bacteroidia	Bacteroidales	Rikenellaceae	Alistipes	EF603688_s	103734	Bad	0.455089820359281
95	6.44767238413833	Firmicutes	Erysipelotrichi	Erysipelotrichales	Erysipelotrichaceae	Clostridium_g6	Clostridium_cocleatum	143624	Bad	0.335329341317365
96	6.35412318802038	Bacteroidetes	Bacteroidia	Bacteroidales	S24-7_f	HM124117_g	EF097184_s	101677	Bad	0.712574850299401
97	6.12673002977389	Firmicutes	Clostridia	Clostridiales	Ruminococcaceae/Lachnospiraceae	Pseudoflavonifractor/Butyricicoccus/Eisenbergiella/FJ374222_g	Pseudoflavonifractor_capillosus/Eubacterium_desmolans/JQ191036_s/EF404944_s/KI535319_s/FJ881243_s/HM124177_s/EF603680_s/EF604701_s/AB606283_s/EF097039_s/ADDX_s/FJ374222_s/Flavonifractor_plautii/AB606233_s/AY244908_s/FJ879530_s/EF603862_s/EF603786_s/AY858452_s/AB626937_s/EU622686_s/BCAB_s/AB606341_s/EU794285_s/FJ879507_s/AB606380_s/GQ897291_s/EF400624_s/EF071402_s/PAC000182_s/JQ083832_s/EU505160_s…	100395/100646/101556/101664/101669/101672/102250/102321/102325/103732/103741/103748/103773/103892/104268/104284/106717/107596/107620/107724/108101/109210/109226/109289/109472/109831/110754/110830/111111/112154/113204/113242/114211/116208/116209/116250/116273/116312/120648/120687/123220/123283/127181/127401/127454/127589/127827/130498/134093/134182/135159/135163/135164/135166/135171/135178/135303/…	Bad	0.173652694610778
98	5.86954475578073	Bacteroidetes	Bacteroidia	Bacteroidales	Rikenellaceae	Alistipes	DQ815748_s/FJ510995_s	100663/114212	Bad	0.646706586826347
99	5.7565333149555	Firmicutes	Clostridia	Clostridiales	Lachnospiraceae	Clostridium_g24	EF098800_s	101706	Bad	0.341317365269461
100	5.46924669283435	Chordata	Mammalia	Primates	Hominidae	Homo	Homo_sapiens	85834	Bad	0.137724550898204
101	5.43198290358843	Firmicutes	Clostridia	Clostridiales	Ruminococcaceae	Pseudoflavonifractor	FJ879979_s	116225	Bad	0.107784431137725
102	5.37425766541405	Verrucomicrobia	Verrucomicrobiae	Verrucomicrobiales	Akkermansiaceae	Akkermansia	Akkermansia_muciniphila	96022	Bad	0.353293413173653
103	5.29358875451967	Firmicutes	Bacilli	Lactobacillales/Bacillales	Enterococcaceae/Listeriaceae	Enterococcus/DQ345464_g/Listeria	Enterococcus_thailandicus/Enterococcus_faecium/Enterococcus_lactis/Enterococcus_xiangfangensis/Enterococcus_villorum/Enterococcus_haemoperoxidus/Enterococcus_casseliflavus/Enterococcus_ratti/Enterococcus_raffinosus/Enterococcus_pseudoavium/Enterococcus_saccharolyticus/Enterococcus_mundtii/Enterococcus_phoeniculicola/Enterococcus_devriesei/Enterococcus_malodoratus/Enterococcus_canintestini/Enteroc…	102039/117740/122086/122087/122369/122754/125991/127915/135473/139542/139948/143630/143631/88061/88225/88580/88581/89042/89816/89824/89869/89870/89871/89872/89873/89874/89875/89884/89998/91535/91910/91942/91944/93010/95455/95456/95457/96463/96876/98748	Bad	0.11377245508982
104	5.278518338943	Firmicutes	Erysipelotrichi	Erysipelotrichales	Erysipelotrichaceae	Faecalibaculum	EU506612_s/EU510970_s/Faecalibaculum_rodentium	109243/109325/96794	Bad	0.317365269461078
105	5.16703785774538	Bacteroidetes	Bacteroidia	Bacteroidales	Rikenellaceae	Alistipes	Alistipes_putredinis/DQ456324_s/Alistipes_finegoldii/Alistipes_onderdonkii/JF081394_s/EU468674_s	108203/128497/85761/91852/96429/99587	Bad	0.197604790419162
106	5.15691417885722	Proteobacteria	Alphaproteobacteria	Rhodospirillales	Rhodospirillaceae	AB270041_g	AB185560_s/AB270041_s	81883/83223	Bad	0.197604790419162
107	5.04404633087875	Bacteroidetes	Bacteroidia	Bacteroidales	Porphyromonadaceae	Parabacteroides	Parabacteroides_goldsteinii	91730	Bad	0.502994011976048
108	4.99285052047513	Firmicutes	Clostridia	Clostridiales	Christensenellaceae	HM124260_g	AB606343_s/EU778320_s	110947/84833	Bad	0.179640718562874
109	4.99273301249826	Bacteroidetes	Bacteroidia	Bacteroidales	S24-7_f	EF406806_g/FJ881296_g	EF406817_s/EF096814_s	101667/102362	Bad	0.179640718562874
110	4.99180781585405	Bacteroidetes	Bacteroidia	Bacteroidales	S24-7_f	EF406806_g	EF603121_s	103716	Bad	0.622754491017964
111	4.98451703048938	Bacteroidetes	Bacteroidia	Bacteroidales	Rikenellaceae	Alistipes	EF603419_s	103726	Bad	0.395209580838323
112	4.79223661488804	Bacteroidetes	Bacteroidia	Bacteroidales	Bacteroidaceae	Bacteroides	Bacteroides_fragilis/Bacteroides_salyersiae/Bacteroides_acidifaciens/Bacteroides_finegoldii/Bacteroides_thetaiotaomicron/Bacteroides_xylanisolvens/AB021165_s/DQ798855_s/Bacteroides_faecichinchillae/Bacteroides_faecis/AY986255_s/FJ371693_s/FJ368968_s/JH815484_s/HQ769253_s/HQ804309_s/Bacteroides_ovatus/HQ789817_s/DQ805799_s	100427/100475/101203/113206/113213/127510/127651/127740/130536/80812/82489/86035/88159/90221/91731/94946/95194/95223/96915	Bad	0.18562874251497
113	4.72005590740469	Firmicutes	Clostridia	Clostridiales	Ruminococcaceae	JN713389_g/Sporobacter	AM696861_s/EF404684_s/EU470107_s/AB626922_s/AB606262_s/HM099644_s/AB185622_s/AB185778_s/AB506139_s/DQ394661_s/EU844796_s/EU842956_s/AY858424_s/FJ879877_s/GQ451281_s/HM630249_s/DQ673475_s/DQ394665_s/AF371816_s/FM873896_s/GQ897766_s/AY979744_s/DQ800759_s/AB606366_s/DQ456215_s/EF602921_s/EF434365_s/EU511983_s/AB559618_s/HM811211_s/FJ440053_s/FJ681732_s/FJ681631_s/FJ681240_s/EU772049_s/EU462785_s/EU4…	100159/100444/102315/102417/102542/102577/103705/107645/107761/107864/108265/109339/110682/111456/111653/113504/115033/115312/115341/115347/116218/117132/117544/120223/120709/123181/124711/124843/127559/128556/142484/81909/81957/84304/84316/84656/84790/84844/84916/87359/90646/94429/94451/94941/98992/98994/99584	Bad	0.227544910179641
114	4.70075612825679	Deferribacteres	Deferribacteres_c	Deferribacterales	Deferribacteraceae	Mucispirillum	Mucispirillum_schaedleri/EU009760_s	104253/93219	Bad	0.467065868263473
115	4.68889060309903	Bacteroidetes	Bacteroidia	Bacteroidales	S24-7_f	EF406806_g	EF603904_s	103750	Bad	0.55688622754491
116	4.67655719194377	Bacteroidetes	Bacteroidia	Bacteroidales	S24-7_f	HM124247_g	EF406368_s	102341	Bad	0.844311377245509
117	4.58779298991579	Proteobacteria	Betaproteobacteria	Burkholderiales	Sutterellaceae	Parasutterella	AJ308395_s	88808	Bad	0.491017964071856
118	4.51989355512604	Deferribacteres	Deferribacteres_c	Deferribacterales	Deferribacteraceae	Mucispirillum	Mucispirillum_schaedleri/EU009760_s	104253/93219	Bad	0.0778443113772455
119	4.38908793525553	Firmicutes	Clostridia	Clostridiales	Christensenellaceae	Christensenella	GQ898788_s	120725	Bad	0.323353293413174
120	4.34165140522776	Firmicutes	Clostridia	Clostridiales	Lachnospiraceae	KE159538_g	EF603663_s	103729	Bad	0.155688622754491
121	4.29799238711104	Firmicutes	Clostridia	Clostridiales	Lachnospiraceae	Clostridium_g7	EF604615_s/AF157052_s/EF096613_s	101665/103761/86635	Bad	0.29940119760479
122	4.28770734583142	Firmicutes	Clostridia	Clostridiales	Lachnospiraceae	FJ880395_g	EU508047_s	109256	Bad	0.251497005988024
123	4.16045254231944	Bacteroidetes	Bacteroidia	Bacteroidales	Porphyromonadaceae	Parabacteroides	Parabacteroides_distasonis/FJ879254_s/EF405130_s/HQ760262_s	102331/116196/127459/95839	Bad	0.131736526946108
124	4.13334717829579	Proteobacteria	Gammaproteobacteria	Enterobacteriales	Enterobacteriaceae	Proteus/Cosenzaea	Proteus_hauseri/Proteus_penneri/Proteus_vulgaris/Cosenzaea_myxofaciens/Proteus_mirabilis/Proteus_terrae	100894/100895/100896/118161/141586/85899	Bad	0.161676646706587
125	4.09782896357368	Bacteroidetes	Bacteroidia	Bacteroidales	S24-7_f	EF602759_g	EU622651_s/EF096950_s	101670/109819	Bad	0.197604790419162
126	4.043946005747	Bacteroidetes	Bacteroidia	Bacteroidales	Bacteroidaceae	Bacteroides	Bacteroides_sartorii/AB599946_s/Bacteroides_massiliensis/HM124113_s/DQ809262_s	100502/123260/84715/91732/95225	Bad	0.0958083832335329
127	4.0293280849336	Bacteroidetes	Bacteroidia	Bacteroidales	S24-7_f	EF406712_g	EF406712_s	102356	Bad	0.634730538922156
128	3.92013704546836	Firmicutes	Clostridia	Clostridiales	Lachnospiraceae	DQ815350_g	DQ815350_s/PAC000671_s	100636/142470	Bad	0.167664670658683
129	3.85245807151605	Firmicutes	Clostridia	Clostridiales	Lachnospiraceae	Clostridium_g21	KE159605_s/KB822463_s	139485/139957	Bad	0.395209580838323
130	3.82787583316737	Bacteroidetes	Bacteroidia	Bacteroidales	Rikenellaceae	Alistipes	JQ084893_s	135188	Bad	0.287425149700599
131	3.82199944778263	Proteobacteria	Betaproteobacteria	Burkholderiales	Sutterellaceae	Parasutterella	EF604606_s	103756	Bad	0.467065868263473
132	3.82001772257509	Firmicutes	Clostridia	Clostridiales	Lachnospiraceae	Clostridium_g21	EU509831_s	109291	Bad	0.18562874251497
133	3.76260066764795	Bacteroidetes	Bacteroidia	Bacteroidales	Bacteroidaceae	Bacteroides	Bacteroides_fragilis/Bacteroides_salyersiae/Bacteroides_acidifaciens/Bacteroides_finegoldii/Bacteroides_thetaiotaomicron/Bacteroides_xylanisolvens/AB021165_s/DQ798855_s/Bacteroides_faecichinchillae/Bacteroides_faecis/AY986255_s/FJ371693_s/FJ368968_s/JH815484_s/HQ769253_s/HQ804309_s/Bacteroides_ovatus/HQ789817_s/DQ805799_s	100427/100475/101203/113206/113213/127510/127651/127740/130536/80812/82489/86035/88159/90221/91731/94946/95194/95223/96915	Bad	0.137724550898204
134	3.72852537871256	Bacteroidetes	Bacteroidia	Bacteroidales	Bacteroidaceae	Bacteroides	Bacteroides_caccae/Bacteroides_intestinalis/DQ803835_s	100459/80579/85782	Bad	0.191616766467066
135	3.72498540462638	Firmicutes	Clostridia	Clostridiales	Lachnospiraceae	HM123979_g	EU509051_s	109271	Bad	0.347305389221557
136	3.65125821681834	Firmicutes	Clostridia	Clostridiales	Lachnospiraceae	JPZU_g	AB622823_s	84897	Bad	0.263473053892216
137	3.6451123554066	Bacteroidetes	Bacteroidia	Bacteroidales	Rikenellaceae	Alistipes	Alistipes_inops	137494	Bad	0.107784431137725
138	3.6258186262667	Firmicutes	Erysipelotrichi	Erysipelotrichales	Erysipelotrichaceae	AB606332_g	EF096150_s	101653	Bad	0.137724550898204
139	3.60372364377435	Firmicutes	Clostridia	Clostridiales	Ruminococcaceae/Lachnospiraceae	Pseudoflavonifractor/Butyricicoccus/Eisenbergiella/FJ374222_g	Pseudoflavonifractor_capillosus/Eubacterium_desmolans/JQ191036_s/EF404944_s/KI535319_s/FJ881243_s/HM124177_s/EF603680_s/EF604701_s/AB606283_s/EF097039_s/ADDX_s/FJ374222_s/Flavonifractor_plautii/AB606233_s/AY244908_s/FJ879530_s/EF603862_s/EF603786_s/AY858452_s/AB626937_s/EU622686_s/BCAB_s/AB606341_s/EU794285_s/FJ879507_s/AB606380_s/GQ897291_s/EF400624_s/EF071402_s/PAC000182_s/JQ083832_s/EU505160_s…	100395/100646/101556/101664/101669/101672/102250/102321/102325/103732/103741/103748/103773/103892/104268/104284/106717/107596/107620/107724/108101/109210/109226/109289/109472/109831/110754/110830/111111/112154/113204/113242/114211/116208/116209/116250/116273/116312/120648/120687/123220/123283/127181/127401/127454/127589/127827/130498/134093/134182/135159/135163/135164/135166/135171/135178/135303/…	Bad	0.119760479041916
140	3.5986990842043	Bacteroidetes	Bacteroidia	Bacteroidales	S24-7_f	AB606248_g	EF603150_s	103718	Bad	0.37125748502994
141	3.56967740860446	Tenericutes	Mollicutes	Acholeplasmatales	Acholeplasmataceae	Acholeplasma_g2	EF406813_s	102361	Bad	0.305389221556886
142	3.54802495418514	Bacteroidetes	Bacteroidia	Bacteroidales	Odoribacteraceae	Odoribacter	EF603194_s	103721	Bad	0.131736526946108
143	3.52975158884354	Firmicutes	Clostridia	Clostridiales	Christensenellaceae	HM124260_g	EF602918_s	103704	Bad	0.281437125748503
144	3.52189616786788	Firmicutes	Clostridia	Clostridiales	Ruminococcaceae	JN713389_g	EU939413_s	112310	Bad	0.0958083832335329
145	3.50733455610937	Firmicutes	Clostridia	Clostridiales	Lachnospiraceae	HM123979_g/Clostridium_g24	AB606268_s/HM123979_s/EF406542_s/DQ057365_s/JQ085124_s/HM124219_s/EU505164_s	102348/109227/123226/123294/135193/84794/97597	Bad	0.215568862275449
146	3.50566304421977	Firmicutes	Clostridia	Clostridiales	Christensenellaceae	GQ422712_g	EF603776_s/EF406549_s	102349/103739	Bad	0.203592814371257
147	3.50548460178155	Firmicutes	Clostridia	Clostridiales	Lachnospiraceae	AB506217_g/Eisenbergiella/AB506319_g/Syntrophococcus	AB506217_s/HM124055_s/FJ534957_s/EU771550_s	110660/114420/123248/84309	Bad	0.203592814371257
148	3.49517394654908	Firmicutes	Clostridia	Clostridiales	Ruminococcaceae	EF404038_g	HM124193_s	123289	Bad	0.0958083832335329
149	3.47037266230782	Firmicutes	Clostridia	Clostridiales	Lachnospiraceae	AB626934_g	HM124221_s	123295	Bad	0.179640718562874
150	3.46211943996192	Firmicutes	Clostridia	Clostridiales	EU234093_f	AB606326_g	AB606326_s/EF604610_s	103758/84822	Bad	0.532934131736527
151	3.44246027341044	Proteobacteria	Deltaproteobacteria	Desulfovibrionales	Desulfovibrionaceae	Desulfovibrio	AF371871_s/JN713235_s	134187/87373	Bad	0.0838323353293413
152	3.44148805027875	Firmicutes	Clostridia	Clostridiales	Ruminococcaceae/Lachnospiraceae	Pseudoflavonifractor/Butyricicoccus/Eisenbergiella/FJ374222_g	Pseudoflavonifractor_capillosus/Eubacterium_desmolans/JQ191036_s/EF404944_s/KI535319_s/FJ881243_s/HM124177_s/EF603680_s/EF604701_s/AB606283_s/EF097039_s/ADDX_s/FJ374222_s/Flavonifractor_plautii/AB606233_s/AY244908_s/FJ879530_s/EF603862_s/EF603786_s/AY858452_s/AB626937_s/EU622686_s/BCAB_s/AB606341_s/EU794285_s/FJ879507_s/AB606380_s/GQ897291_s/EF400624_s/EF071402_s/PAC000182_s/JQ083832_s/EU505160_s…	100395/100646/101556/101664/101669/101672/102250/102321/102325/103732/103741/103748/103773/103892/104268/104284/106717/107596/107620/107724/108101/109210/109226/109289/109472/109831/110754/110830/111111/112154/113204/113242/114211/116208/116209/116250/116273/116312/120648/120687/123220/123283/127181/127401/127454/127589/127827/130498/134093/134182/135159/135163/135164/135166/135171/135178/135303/…	Bad	0.221556886227545
153	3.43752186509767	Bacteroidetes	Bacteroidia	Bacteroidales	S24-7_f	EF602759_g	DQ815760_s	100665	Bad	0.407185628742515
154	3.40317268858363	Bacteroidetes	Bacteroidia	Bacteroidales	S24-7_f	HM124280_g	EF099075_s	101714	Bad	0.0898203592814371
155	3.37451102381348	Firmicutes	Clostridia	Clostridiales	Ruminococcaceae	Eubacterium_g8	EF602942_s	103708	Bad	0.287425149700599
156	3.35231598659781	Firmicutes	Clostridia	Clostridiales	Ruminococcaceae	Oscillibacter	FJ880499_s/EF602810_s/EU505076_s/GU302582_s/FJ880976_s/FJ881211_s/EU454374_s/EU771312_s/EU454366_s/EU453793_s/KE159714_s	103700/107590/107598/107599/109224/110626/116255/116284/116308/121628/139962	Bad	0.18562874251497
157	3.31943233279764	Firmicutes	Clostridia	Clostridiales	Ruminococcaceae/Lachnospiraceae	Pseudoflavonifractor/Butyricicoccus/Eisenbergiella/FJ374222_g	Pseudoflavonifractor_capillosus/Eubacterium_desmolans/JQ191036_s/EF404944_s/KI535319_s/FJ881243_s/HM124177_s/EF603680_s/EF604701_s/AB606283_s/EF097039_s/ADDX_s/FJ374222_s/Flavonifractor_plautii/AB606233_s/AY244908_s/FJ879530_s/EF603862_s/EF603786_s/AY858452_s/AB626937_s/EU622686_s/BCAB_s/AB606341_s/EU794285_s/FJ879507_s/AB606380_s/GQ897291_s/EF400624_s/EF071402_s/PAC000182_s/JQ083832_s/EU505160_s…	100395/100646/101556/101664/101669/101672/102250/102321/102325/103732/103741/103748/103773/103892/104268/104284/106717/107596/107620/107724/108101/109210/109226/109289/109472/109831/110754/110830/111111/112154/113204/113242/114211/116208/116209/116250/116273/116312/120648/120687/123220/123283/127181/127401/127454/127589/127827/130498/134093/134182/135159/135163/135164/135166/135171/135178/135303/…	Bad	0.125748502994012
158	3.3086530425969	Bacteroidetes	Bacteroidia	Bacteroidales	Prevotellaceae	Prevotella	DQ777952_s	100341	Bad	0.37125748502994
159	3.30751121413599	Firmicutes	Clostridia	Clostridiales	Lachnospiraceae	Clostridium_g21	EF098042_s	101687	Bad	0.173652694610778
160	3.29002940197099	Firmicutes	Clostridia	Clostridiales	Lachnospiraceae	HM123979_g	EU456743_s	107621	Bad	0.269461077844311
161	3.28926218692342	Actinobacteria	Coriobacteriia	Coriobacteriales	Coriobacteriaceae	Olsenella	FJ880340_s	116247	Bad	0.0359281437125748
162	3.28737328750878	Bacteroidetes	Bacteroidia	Bacteroidales	S24-7_f	HM124247_g	EF603149_s	103717	Bad	0.586826347305389
163	3.2756990382638	Firmicutes	Clostridia	Clostridiales	Lachnospiraceae	Clostridium_g21	AB606356_s	84839	Bad	0.221556886227545
164	3.24719047177624	Firmicutes	Clostridia	Clostridiales	Lachnospiraceae	KE159600_g	KE159600_s	139956	Bad	0.209580838323353
165	3.24425215771881	Firmicutes	Clostridia	Clostridiales	Ruminococcaceae	Caproiciproducens	EF603685_s/AB626936_s/EF603305_s/EU622736_s/EU622658_s	103724/103733/109821/109848/84925	Bad	0.131736526946108
166	3.18416108448101	Firmicutes	Clostridia	Clostridiales	Lachnospiraceae	Clostridium_g24	Clostridium_aldenense	98413	Bad	0.119760479041916
167	3.18051984636355	Firmicutes	Clostridia	Clostridiales	Ruminococcaceae	Anaerotruncus	DQ168656_s/KE159677_s	139961/98138	Bad	0.550898203592814
168	3.15763987742845	Bacteroidetes	Bacteroidia	Bacteroidales	Prevotellaceae	Paraprevotella	PAC000215_s	142031	Bad	0.131736526946108
169	3.15669917809954	Firmicutes	Clostridia	Clostridiales	Lachnospiraceae	HM123979_g	EU458078_s	107636	Bad	0.329341317365269
170	3.15015020530432	Firmicutes	Clostridia	Clostridiales	Lachnospiraceae	KE159538_g	KE159628_s	139958	Bad	0.293413173652695
171	3.09227936229232	Firmicutes	Erysipelotrichi	Erysipelotrichales	Erysipelotrichaceae	HM124337_g	JQ084524_s	135179	Bad	0.101796407185629
172	3.05152040782651	Firmicutes	Clostridia	Clostridiales	Lachnospiraceae	Clostridium_g7	EF603866_s	103749	Bad	0.407185628742515
173	3.03997429441869	Firmicutes	Clostridia	Clostridiales	Christensenellaceae	GQ422712_g	EF602914_s	103703	Bad	0.197604790419162
174	3.03468930516234	Firmicutes	Erysipelotrichi	Erysipelotrichales	Erysipelotrichaceae	Faecalibaculum	EU506612_s/EU510970_s/Faecalibaculum_rodentium	109243/109325/96794	Bad	0.18562874251497
175	3.00084073914966	Bacteroidetes	Bacteroidia	Bacteroidales	S24-7_f	DQ815871_g	EF603109_s	103715	Bad	0.353293413173653
176	2.95103797064454	Bacteroidetes	Bacteroidia	Bacteroidales	Bacteroidaceae	Bacteroides	Bacteroides_fragilis/Bacteroides_salyersiae/Bacteroides_acidifaciens/Bacteroides_finegoldii/Bacteroides_thetaiotaomicron/Bacteroides_xylanisolvens/AB021165_s/DQ798855_s/Bacteroides_faecichinchillae/Bacteroides_faecis/AY986255_s/FJ371693_s/FJ368968_s/JH815484_s/HQ769253_s/HQ804309_s/Bacteroides_ovatus/HQ789817_s/DQ805799_s	100427/100475/101203/113206/113213/127510/127651/127740/130536/80812/82489/86035/88159/90221/91731/94946/95194/95223/96915	Bad	0.473053892215569
177	2.94174605943267	Firmicutes	Erysipelotrichi	Erysipelotrichales	Erysipelotrichaceae	Turicibacter	AJ400262_s/AJ576409_s	88984/89419	Bad	0.179640718562874
178	2.90149461956999	Firmicutes	Clostridia	Clostridiales	Ruminococcaceae	Oscillibacter	FJ880499_s/EF602810_s/EU505076_s/GU302582_s/FJ880976_s/FJ881211_s/EU454374_s/EU771312_s/EU454366_s/EU453793_s/KE159714_s	103700/107590/107598/107599/109224/110626/116255/116284/116308/121628/139962	Bad	0.209580838323353
179	2.85996326095267	Firmicutes	Clostridia	Clostridiales	Mogibacterium_f	EF604613_g	HQ782913_s	127588	Bad	0.137724550898204
180	2.81569156039142	Bacteroidetes	Bacteroidia	Bacteroidales	EU845084_f	EF603735_g	AY993107_s/EU656097_s	110019/94959	Bad	0.203592814371257
181	2.80130525250499	Bacteroidetes	Bacteroidia	Bacteroidales	EU845084_f	EF603735_g	EF603735_s	103738	Bad	0.245508982035928
182	2.77638356990314	Bacteroidetes	Bacteroidia	Bacteroidales	Bacteroidaceae	Bacteroides	Bacteroides_sartorii/AB599946_s/Bacteroides_massiliensis/HM124113_s/DQ809262_s	100502/123260/84715/91732/95225	Bad	0.281437125748503
183	2.69757283067783	Tenericutes	Mollicutes	AM275436_o	AM275436_f	DQ353904_g	AB702913_s	85475	Bad	0.18562874251497
184	2.68683929306795	Firmicutes	Clostridia	Clostridiales	Ruminococcaceae	Sporobacter	AB606292_s	84805	Bad	0.101796407185629
